# On the Origin of Feces: Fungal diversity, distribution, and conservation implications from feces of small mammals

**DOI:** 10.1101/2021.09.23.460834

**Authors:** Alexander J Bradshaw, Kendra Autumn, Eric Rickart, Bryn T.M. Dentinger

## Abstract

Fungi are extremely diverse, but only a small fraction of the total estimated species have been characterized. Often, the extent of diversity and distribution of fungal communities is difficult or near impossible to assess. This is due to the fact that many Fungi are cryptic and persist predominantly hidden within substrates such as soil or plant material. This is particularly true for hypogeous sporocarps, including truffles, which are extremely difficult to survey in a systematic manner. However, fungi with hypogeous sporocarps have evolved traits that make them highly attractive to animals, such as small mammals, which ingest and disperse fungal spores through defecation. Here, samples of feces from 138 small mammals collected in the western United States were assessed for total fungal diversity using a dual-index metabarcoding, high-throughput Illumina sequencing approach. Our findings exhibit many identifications within *Agaricomycetidae*, with 65 of the 138 samples containing sequences belonging to several species of the hypogeous truffle genus *Rhizopogon*. Metadata, such as geospatial coordinates, for each captured small mammal can be used as a proxy for the presence or absence of *Rhizopogon* species identified in their feces. Utilizing these proxy data, along with publicly available data on observation and occurrence from data repositories such as GBIF and MycoPortal, it is possible to augment our current knowledge of the extent of occurrence and area of occupancy of cryptic hypogeous fungi without direct observation, further enhancing our ability to assess their conservation status.
