## Supplemental Tables, ST1-ST3 for "On the Origin of Feces: Fungal diversity, distribution, and conservation implications from feces of small mammals"

### Sheet: ST1-All samples faiths PD
Specimen GUID	Species	PD	SR
UMNH.Mamm.41635	Tamias amoenus	0.322706	3
UMNH.Mamm.41643	Peromyscus maniculatus	0.490328	3
UMNH.Mamm.41651	Tamias amoenus	0.707364	5
UMNH.Mamm.41657	Peromyscus maniculatus	0.583131	4
UMNH.Mamm.41658	Peromyscus maniculatus	0.250528	2
UMNH.Mamm.41748	Sorex vagrans	0.263632	3
UMNH.Mamm.41775	Peromyscus truei	0.447235	3
UMNH.Mamm.41784	Zapus princeps	0.402828	3
UMNH.Mamm.42078	Callospermophilus lateralis	0.250528	2
UMNH.Mamm.42079	Zapus princeps	0.250528	2
UMNH.Mamm.42191	Peromyscus maniculatus	0.322706	3
UMNH.Mamm.42176	Tamias amoenus	0.322706	3
UMNH.Mamm.42178	Tamias amoenus	0.250528	2
UMNH.Mamm.42179	Tamias amoenus	0.250528	2
UMNH.Mamm.42244	Tamias minimus	0.349689	3
UMNH.Mamm.42245	Lemmiscus curatus	0.447235	3
UMNH.Mamm.42369	Glaucomys sabrinus	0.839845	5
UMNH.Mamm.42370	Myodes gapperi	0.241829	2
UMNH.Mamm.42383	Myodes gapperi	0.362875	3
UMNH.Mamm.42384	Microtus longicaudus	0.475006	4
UMNH.Mamm.42393	Microtus longicaudus	0.263715	2
UMNH.Mamm.42395	Peromyscus maniculatus	0.213792	2
UMNH.Mamm.42424	Myodes gapperi	0.213811	2
UMNH.Mamm.42468	Tamias dorsalis	0.46802	5
UMNH.Mamm.42510	Peromyscus maniculatus	0.322706	3
UMNH.Mamm.41721	Peromyscus truei	0.745294	9
UMNH.Mamm.41722	Peromyscus truei	0.542667	7
UMNH.Mamm.41723	Peromyscus truei	0.536741	7
UMNH.Mamm.42509	Reithrodontomys megalotis	0.289432	2
UMNH.Mamm.42514	Peromyscus maniculatus	0.282245	2
UMNH.Mamm.42515	Peromyscus maniculatus	0.194668	2
UMNH.Mamm.42517	Peromyscus maniculatus	0.282245	2
UMNH.Mamm.42518	Peromyscus maniculatus	0.494116	3
UMNH.Mamm.42519	Peromyscus maniculatus	0.250528	2
UMNH.Mamm.42520	Reithrodontomys megalotis	0.447017	6
UMNH.Mamm.43005	Peromyscus truei	0.241829	2
UMNH.Mamm.43008	Dipodomys ordii	0.740684	4
UMNH.Mamm.43015	Dipodomys merriami	0.250528	2
UMNH.Mamm.43018	Dipodomys ordii	0.590319	4
UMNH.Mamm.43026	Dipodomys ordii	0.250528	2
UMNH.Mamm.43028	Reithrodontomys megalotis	0.263715	2
UMNH.Mamm.43033	Peromyscus maniculatus	0.194668	2
UMNH.Mamm.43034	Peromyscus maniculatus	0.775311	5
UMNH.Mamm.43035	Peromyscus maniculatus	0.213792	2
UMNH.Mamm.43036	Peromyscus maniculatus	0.282245	2
UMNH.Mamm.43046	Callospermophilus lateralis	0.241829	2
UMNH.Mamm.43046	Tamias amoenus	0.270339	2
UMNH.Mamm.43047	Microtus montanus	0.241829	2
UMNH.Mamm.43054	Zapus princeps	0.241829	2
UMNH.Mamm.43067	Sorex palustris	0.455934	3
UMNH.Mamm.43068	Tamias amoenus	0.455934	3
UMNH.Mamm.43070	Microtus montanus	0.270339	2
UMNH.Mamm.43077	Tamias amoenus	0.377725	3
UMNH.Mamm.43094	Callospermophilus lateralis	0.250528	2
UMNH.Mamm.43123	Peromyscus maniculatus	0.250528	2
UMNH.Mamm.43124	Peromyscus maniculatus	0.241829	2
UMNH.Mamm.43131	Peromyscus truei	0.40564	4
UMNH.Mamm.43132	Peromyscus truei	0.213792	2
UMNH.Mamm.43134	Tamias amoenus	0.583131	4
UMNH.Mamm.43137	Microtus montanus	0.241829	2
UMNH.Mamm.43291	Tamiasciurus hudsonicus	0.44007	5
UMNH.Mamm.43274	Zapus princeps	0.250528	2

### Sheet: ST2-Rhizo over time
Taxon	Date range from Mycoportal database	Total specimens from Mycoportal database	Avg number of specimens found per year from Mycoportal database	Total occurrences found using scat sampling in (year)
Rhizopogon albidus	1964-2002	9	<1	2
Rhizopogon evadens	1945-2018	304	4.1	3
Rhizopogon occidentalis	1899-2019	237	1.9	3
Rhizopogon ochraceisporus	1915-2017	30	<1	6
Rhizopogon odoratus	1964	1	1	9
Rhizopogon pinyonensis	1967-1994	4	<1	14
Rhizopogon pseudoroseolus	1962-2018	19	<1	4
Rhizopogon roseolus	1844-2002	661	4.1	9
Rhizopogon subbadius	1985-2002	2	<1	6
R. guzmanii	N/A	N/A	0	1
R. rudus	1964-1997	2	<1	26
All Rhizopogon spp	1844-2019	1267	7.2	65

### Sheet: ST-3 samples-Rhizopogon
Specimen GUID	Species	sex	Collection Date	State	County	Latitude	Longitude
UMNH.Mamm.41635	Tamias amoenus	female	2017-06-17	Idaho	Boise	44.1719	-116.122
UMNH.Mamm.41643	Peromyscus maniculatus	male	2017-06-20	Idaho	Boise	44.1719	-116.122
UMNH.Mamm.41651	Tamias amoenus	male	2017-06-26	Idaho	Boise	44.1719	-116.122
UMNH.Mamm.41657	Peromyscus maniculatus	female	2017-06-26	Idaho	Boise	44.1719	-116.122
UMNH.Mamm.41658	Peromyscus maniculatus	male	2017-06-26	Idaho	Boise	44.1719	-116.122
UMNH.Mamm.41748	Sorex vagrans	female	2017-06-15	Utah	Box Elder	41.9542	-113.318
UMNH.Mamm.41775	Peromyscus truei	male	2017-06-16	Utah	Box Elder	41.9554	-113.321
UMNH.Mamm.41784	Zapus princeps	female	2017-06-16	Utah	Box Elder	41.9542	-113.318
UMNH.Mamm.42078	Callospermophilus lateralis	male	2017-08-10	Utah	Box Elder	41.9226	-113.428
UMNH.Mamm.42079	Zapus princeps	male	2017-08-11	Utah	Box Elder	41.9226	-113.428
UMNH.Mamm.42191	Peromyscus maniculatus	male	2017-08-18	Idaho	Custer	43.9879	-113.466
UMNH.Mamm.42176	Tamias amoenus	female	2017-08-18	Idaho	Custer	43.9879	-113.466
UMNH.Mamm.42178	Tamias amoenus	male	2017-08-18	Idaho	Custer	43.9879	-113.466
UMNH.Mamm.42179	Tamias amoenus	male	2017-08-18	Idaho	Custer	43.9879	-113.466
UMNH.Mamm.42244	Tamias minimus	male	2017-08-21	Idaho	Custer	43.9804	-113.456
UMNH.Mamm.42245	Lemmiscus curatus	female	2017-08-21	Idaho	Custer	43.9804	-113.456
UMNH.Mamm.42369	Glaucomys sabrinus	female	2017-09-29	Utah	Summit	40.5866	-111.019
UMNH.Mamm.42370	Myodes gapperi	male	2017-09-29	Utah	Summit	40.5866	-111.019
UMNH.Mamm.42383	Myodes gapperi	male	2017-09-29	Utah	Summit	40.6314	-111.176
UMNH.Mamm.42384	Microtus longicaudus	female	2017-09-29	Utah	Summit	40.6314	-111.176
UMNH.Mamm.42393	Microtus longicaudus	male	2017-09-29	Utah	Summit	40.6314	-111.176
UMNH.Mamm.42395	Peromyscus maniculatus	male	2017-09-29	Utah	Summit	40.6314	-111.176
UMNH.Mamm.42424	Myodes gapperi	female	2017-10-08	Utah	Summit	40.6793	-110.935
UMNH.Mamm.42468	Tamias dorsalis	male	2017-07-12	Nevada	White Pine	39.0148	-114.127
UMNH.Mamm.42510	Peromyscus maniculatus	male	2017-11-08	Utah	Juab	39.8274	-113.36
UMNH.Mamm.41721	Peromyscus truei	female	2017-05-22	Utah	Tooele	40.0096	-113.843
UMNH.Mamm.41722	Peromyscus truei	male	2017-05-22	Utah	Tooele	40.0096	-113.843
UMNH.Mamm.41723	Peromyscus truei	male	2017-05-22	Utah	Tooele	40.0096	-113.843
UMNH.Mamm.42509	Reithrodontomys megalotis	male	2017-11-09	Utah	Juab	39.833	-113.354
UMNH.Mamm.42514	Peromyscus maniculatus	male	2017-11-09	Utah	Juab	39.8274	-113.36
UMNH.Mamm.42515	Peromyscus maniculatus	female	2017-11-08	Utah	Juab	39.8274	-113.36
UMNH.Mamm.42517	Peromyscus maniculatus	male	2017-11-08	Utah	Juab	39.9045	-113.37
UMNH.Mamm.42518	Peromyscus maniculatus	male	2017-11-08	Utah	Juab	39.9045	-113.37
UMNH.Mamm.42519	Peromyscus maniculatus	female	2017-11-08	Utah	Juab	39.9045	-113.37
UMNH.Mamm.42520	Reithrodontomys megalotis	female	2017-11-09	Utah	Juab	39.9045	-113.37
UMNH.Mamm.43005	Peromyscus truei	male	2018-04-03	Arizona	Coconino	36.6648	-111.612
UMNH.Mamm.43008	Dipodomys ordii	female	2018-04-03	Arizona	Coconino	36.6648	-111.612
UMNH.Mamm.43015	Dipodomys merriami	male	2018-03-31	Utah	Washington	37.121	-114.01
UMNH.Mamm.43018	Dipodomys ordii	female	2018-04-17	Utah	Uintah	40.1854	-109.699
UMNH.Mamm.43026	Dipodomys ordii	male	2018-04-17	Utah	Uintah	40.1854	-109.699
UMNH.Mamm.43028	Reithrodontomys megalotis	female	2018-04-17	Utah	Uintah	40.1854	-109.699
UMNH.Mamm.43033	Peromyscus maniculatus	male	2018-04-17	Utah	Uintah	40.1854	-109.699
UMNH.Mamm.43034	Peromyscus maniculatus	male	2018-04-17	Utah	Uintah	40.1854	-109.699
UMNH.Mamm.43035	Peromyscus maniculatus	female	2018-04-17	Utah	Uintah	40.1854	-109.699
UMNH.Mamm.43036	Peromyscus maniculatus	female	2018-04-17	Utah	Uintah	40.1854	-109.699
UMNH.Mamm.43046	Callospermophilus lateralis	female	2018-05-25	Utah	Box Elder	41.9503	-113.467
UMNH.Mamm.43046	Tamias amoenus	male	2018-05-25	Utah	Box Elder	41.9496	-113.466
UMNH.Mamm.43047	Microtus montanus	male	2018-05-26	Utah	Box Elder	41.9504	-113.466
UMNH.Mamm.43054	Zapus princeps	male	2018-05-26	Utah	Box Elder	41.9496	-113.462
UMNH.Mamm.43067	Sorex palustris	male	2018-07-11	Utah	Box Elder	41.9573	-113.453
UMNH.Mamm.43068	Tamias amoenus	female	2018-07-12	Utah	Box Elder	41.9573	-113.453
UMNH.Mamm.43070	Microtus montanus	male	2018-07-13	Utah	Box Elder	41.9573	-113.453
UMNH.Mamm.43077	Tamias amoenus	female	2018-07-14	Utah	Box Elder	41.9549	-113.453
UMNH.Mamm.43094	Callospermophilus lateralis	female	2018-07-15	Utah	Box Elder	41.9575	-113.454
UMNH.Mamm.43123	Peromyscus maniculatus	female	2018-07-14	Utah	Box Elder	41.9573	-113.453
UMNH.Mamm.43124	Peromyscus maniculatus	female	2018-07-15	Utah	Box Elder	41.9573	-113.453
UMNH.Mamm.43131	Peromyscus truei	female	2018-07-18	Utah	Box Elder	41.9575	-113.454
UMNH.Mamm.43132	Peromyscus truei	male	2018-07-19	Utah	Box Elder	41.9575	-113.454
UMNH.Mamm.43134	Tamias amoenus	female	2018-07-20	Utah	Box Elder	41.9568	-113.452
UMNH.Mamm.43137	Microtus montanus	female	2018-07-21	Utah	Box Elder	41.9573	-113.453
UMNH.Mamm.43291	Tamiasciurus hudsonicus	male	2018-09-24	Utah	Salt Lake	40.575	-111.8
UMNH.Mamm.43274	Zapus princeps	male	2018-07-18	Utah	Box Elder	41.9496	-113.462
