## Supplementary material for "On the Origin of Feces: Fungal diversity, distribution, and conservation implications from feces of small mammals": All Tables in xlsx format

### Sheet: Table1-Sample voucher table
Specimen GUID	Small mammal taxa	sex	Date Collected	State	County	Latitude	Longitude
UMNH.Mamm.41281	Zapus princeps	male	2016-08-22	Utah	Summit	40.6793	-110.935
UMNH.Mamm.41283	Zapus princeps	female	2016-08-22	Utah	Summit	40.6793	-110.935
UMNH.Mamm.41598	Sylvilagus nuttallii	female	2017-03-21	Utah	Salt Lake	40.5799	-111.826
UMNH.Mamm.41635	Tamias amoenus	female	2017-06-17	Idaho	Boise	44.1719	-116.122
UMNH.Mamm.41643	Peromyscus maniculatus	male	2017-06-20	Idaho	Boise	44.1719	-116.122
UMNH.Mamm.41651	Tamias amoenus	male	2017-06-26	Idaho	Boise	44.1719	-116.122
UMNH.Mamm.41657	Peromyscus maniculatus	female	2017-06-26	Idaho	Boise	44.1719	-116.122
UMNH.Mamm.41658	Peromyscus maniculatus	male	2017-06-26	Idaho	Boise	44.1719	-116.122
UMNH.Mamm.41659	Peromyscus maniculatus	male	2017-06-26	Idaho	Boise	44.1719	-116.122
UMNH.Mamm.41748	Sorex vagrans	female	2017-06-15	Utah	Box Elder	41.9542	-113.318
UMNH.Mamm.41775	Peromyscus truei	male	2017-06-16	Utah	Box Elder	41.9554	-113.321
UMNH.Mamm.41784	Zapus princeps	female	2017-06-16	Utah	Box Elder	41.9542	-113.318
UMNH.Mamm.41785	Zapus princeps	female	2017-06-16	Utah	Box Elder	41.9542	-113.318
UMNH.Mamm.41786	Zapus princeps	female	2017-06-16	Utah	Box Elder	41.9542	-113.318
UMNH.Mamm.42078	Callospermophilus lateralis	male	2017-08-10	Utah	Box Elder	41.9226	-113.428
UMNH.Mamm.42079	Zapus princeps	male	2017-08-11	Utah	Box Elder	41.9226	-113.428
UMNH.Mamm.42172	Sorex palustris	male	2017-08-18	Idaho	Custer	43.9879	-113.466
UMNH.Mamm.42191	Peromyscus maniculatus	male	2017-08-18	Idaho	Custer	43.9879	-113.466
UMNH.Mamm.42176	Tamias amoenus	female	2017-08-18	Idaho	Custer	43.9879	-113.466
UMNH.Mamm.42178	Tamias amoenus	male	2017-08-18	Idaho	Custer	43.9879	-113.466
UMNH.Mamm.42179	Tamias amoenus	male	2017-08-18	Idaho	Custer	43.9879	-113.466
UMNH.Mamm.42244	Tamias minimus	male	2017-08-21	Idaho	Custer	43.9804	-113.456
UMNH.Mamm.42245	Lemmiscus curatus	female	2017-08-21	Idaho	Custer	43.9804	-113.456
UMNH.Mamm.42246	Lemmiscus curatus	female	2017-08-21	Idaho	Custer	43.9804	-113.456
UMNH.Mamm.42247	Microtus montanus	female	2017-08-21	Idaho	Custer	43.9804	-113.456
UMNH.Mamm.42369	Glaucomys sabrinus	female	2017-09-29	Utah	Summit	40.5866	-111.019
UMNH.Mamm.42370	Myodes gapperi	male	2017-09-29	Utah	Summit	40.5866	-111.019
UMNH.Mamm.42371	Microtus longicaudus	male	2017-09-29	Utah	Summit	40.5866	-111.019
UMNH.Mamm.42383	Myodes gapperi	male	2017-09-29	Utah	Summit	40.6314	-111.176
UMNH.Mamm.42384	Microtus longicaudus	female	2017-09-29	Utah	Summit	40.6314	-111.176
UMNH.Mamm.42393	Microtus longicaudus	male	2017-09-29	Utah	Summit	40.6314	-111.176
UMNH.Mamm.42395	Peromyscus maniculatus	male	2017-09-29	Utah	Summit	40.6314	-111.176
UMNH.Mamm.42397	Microtus longicaudus	male	2017-09-29	Utah	Summit	40.6314	-111.176
UMNH.Mamm.42402	Peromyscus maniculatus	male	2017-09-29	Utah	Summit	40.6314	-111.176
UMNH.Mamm.42424	Myodes gapperi	female	2017-10-08	Utah	Summit	40.6793	-110.935
UMNH.Mamm.42428	Otospermophilus variegatus	male	2017-08-17	Utah	Salt Lake	40.666	-111.806
UMNH.Mamm.42442	Peromyscus maniculatus	female	2017-08-17	Oregon	Linn	44.6218	-122.044
UMNH.Mamm.42443	Peromyscus maniculatus	female	2017-08-17	Oregon	Linn	44.6218	-122.044
UMNH.Mamm.42468	Tamias dorsalis	male	2017-07-12	Nevada	White Pine	39.0148	-114.127
UMNH.Mamm.42469	Thomomys bottae	male	2016-07-10	Nevada	White Pine	39.3944	-114.779
UMNH.Mamm.42473	Reithrodontomys megalotis	female	2016-07-05	Nevada	White Pine	39.0182	-114.229
UMNH.Mamm.42477	Peromyscus truei	male	2017-07-29	Nevada	White Pine	39.0128	-114.125
UMNH.Mamm.42510	Peromyscus maniculatus	male	2017-11-08	Utah	Juab	39.8274	-113.36
UMNH.Mamm.42511	Peromyscus maniculatus	male	2017-11-08	Utah	Juab	39.8274	-113.36
UMNH.Mamm.42512	Dipodomys microps	female	2017-11-08	Utah	Juab	39.8274	-113.36
UMNH.Mamm.41721	Peromyscus truei	female	2017-05-22	Utah	Tooele	40.0096	-113.843
UMNH.Mamm.41722	Peromyscus truei	male	2017-05-22	Utah	Tooele	40.0096	-113.843
UMNH.Mamm.41723	Peromyscus truei	male	2017-05-22	Utah	Tooele	40.0096	-113.843
UMNH.Mamm.40479	Thomomys bottae	female	2016-02-28	Utah	Juab	39.8876	-113.412
UMNH.Mamm.42491	Otospermophilus variegatus	female	2017-07-21	Utah	Salt Lake	40.7616	-111.823
UMNH.Mamm.42492	Otospermophilus variegatus	male	2017-08-30	Utah	Salt Lake	40.7616	-111.823
UMNH.Mamm.42504	Thomomys bottae	female	2017-11-10	Utah	Juab	39.8878	-113.413
UMNH.Mamm.42508	Reithrodontomys megalotis	female	2017-11-09	Utah	Juab	39.833	-113.354
UMNH.Mamm.42509	Reithrodontomys megalotis	male	2017-11-09	Utah	Juab	39.833	-113.354
UMNH.Mamm.42514	Peromyscus maniculatus	male	2017-11-09	Utah	Juab	39.8274	-113.36
UMNH.Mamm.42515	Peromyscus maniculatus	female	2017-11-08	Utah	Juab	39.8274	-113.36
UMNH.Mamm.42516	Peromyscus maniculatus	female	2017-11-08	Utah	Juab	39.8878	-113.413
UMNH.Mamm.42517	Peromyscus maniculatus	male	2017-11-08	Utah	Juab	39.9045	-113.37
UMNH.Mamm.42518	Peromyscus maniculatus	male	2017-11-08	Utah	Juab	39.9045	-113.37
UMNH.Mamm.42519	Peromyscus maniculatus	female	2017-11-08	Utah	Juab	39.9045	-113.37
UMNH.Mamm.42520	Reithrodontomys megalotis	female	2017-11-09	Utah	Juab	39.9045	-113.37
UMNH.Mamm.42521	Dipodomys microps	female	2017-11-09	Utah	Juab	39.9045	-113.37
UMNH.Mamm.42522	Dipodomys microps	male	2017-11-08	Utah	Juab	39.9045	-113.37
UMNH.Mamm.42523	Dipodomys microps	female	2017-11-09	Utah	Juab	39.8274	-113.36
UMNH.Mamm.42525	Dipodomys microps	female	2017-11-11	Utah	Juab	39.8413	-113.395
UMNH.Mamm.42968	Sciurus niger	female	2018-02-04	Utah	Salt Lake	40.7281	-111.875
UMNH.Mamm.42974	Sciurus niger	male	2018-03-03	Utah	Salt Lake	40.7281	-111.875
UMNH.Mamm.42975	Sciurus niger	female	2018-03-22	Utah	Salt Lake	40.7821	-111.895
UMNH.Mamm.43000	Chaetodipus intermedius	male	2018-04-03	Arizona	Coconino	36.7258	-111.637
UMNH.Mamm.43005	Peromyscus truei	male	2018-04-03	Arizona	Coconino	36.6648	-111.612
UMNH.Mamm.43006	Peromyscus truei	female	2018-04-03	Arizona	Coconino	36.6648	-111.612
UMNH.Mamm.43008	Dipodomys ordii	female	2018-04-03	Arizona	Coconino	36.6648	-111.612
UMNH.Mamm.43009	Peromyscus crinitus	female	2018-04-04	Utah	San Juan	37.0507	-110.799
UMNH.Mamm.43011	Neotoma lepida	female	2018-03-31	Utah	Washington	37.121	-114.01
UMNH.Mamm.43012	Dipodomys merriami	male	2018-03-31	Utah	Washington	37.121	-114.01
UMNH.Mamm.43013	Dipodomys merriami	female	2018-03-31	Utah	Washington	37.121	-114.01
UMNH.Mamm.43015	Dipodomys merriami merriami	male	2018-03-31	Utah	Washington	37.121	-114.01
UMNH.Mamm.43017	Dipodomys merriami	female	2018-03-31	Utah	Washington	37.121	-114.01
UMNH.Mamm.43018	Dipodomys ordii	female	2018-04-17	Utah	Uintah	40.1854	-109.699
UMNH.Mamm.43019	Dipodomys ordii	male	2018-04-17	Utah	Uintah	40.1854	-109.699
UMNH.Mamm.43020	Dipodomys ordii	male	2018-04-17	Utah	Uintah	40.1854	-109.699
UMNH.Mamm.43021	Dipodomys ordii	male	2018-04-17	Utah	Uintah	40.1854	-109.699
UMNH.Mamm.43022	Dipodomys ordii	male	2018-04-17	Utah	Uintah	40.1854	-109.699
UMNH.Mamm.43023	Dipodomys ordii	female	2018-04-17	Utah	Uintah	40.1854	-109.699
UMNH.Mamm.43024	Dipodomys ordii	female	2018-04-17	Utah	Uintah	40.1854	-109.699
UMNH.Mamm.43025	Dipodomys ordii	male	2018-04-17	Utah	Uintah	40.1854	-109.699
UMNH.Mamm.43026	Dipodomys ordii	male	2018-04-17	Utah	Uintah	40.1854	-109.699
UMNH.Mamm.43027	Dipodomys ordii	female	2018-04-17	Utah	Uintah	40.1854	-109.699
UMNH.Mamm.43028	Reithrodontomys megalotis	female	2018-04-17	Utah	Uintah	40.1854	-109.699
UMNH.Mamm.43031	Peromyscus maniculatus	male	2018-04-17	Utah	Uintah	40.1854	-109.699
UMNH.Mamm.43032	Peromyscus maniculatus	male	2018-04-17	Utah	Uintah	40.1854	-109.699
UMNH.Mamm.43033	Peromyscus maniculatus	male	2018-04-17	Utah	Uintah	40.1854	-109.699
UMNH.Mamm.43034	Peromyscus maniculatus	male	2018-04-17	Utah	Uintah	40.1854	-109.699
UMNH.Mamm.43035	Peromyscus maniculatus	female	2018-04-17	Utah	Uintah	40.1854	-109.699
UMNH.Mamm.43036	Peromyscus maniculatus	female	2018-04-17	Utah	Uintah	40.1854	-109.699
UMNH.Mamm.43040	Microtus montanus	male	2018-04-24	Utah	Tooele	40.753	-112.625
UMNH.Mamm.43046	Callospermophilus lateralis	female	2018-05-25	Utah	Box Elder	41.9503	-113.467
UMNH.Mamm.43046	Tamias amoenus	male	2018-05-25	Utah	Box Elder	41.9496	-113.466
UMNH.Mamm.43047	Microtus montanus	male	2018-05-26	Utah	Box Elder	41.9504	-113.466
UMNH.Mamm.43052	Tamias amoenus	male	2018-05-26	Utah	Box Elder	41.9493	-113.462
UMNH.Mamm.43054	Zapus princeps	male	2018-05-26	Utah	Box Elder	41.9496	-113.462
UMNH.Mamm.43058	Zapus princeps	male	2018-05-27	Utah	Box Elder	41.9498	-113.463
UMNH.Mamm.43060	Zapus princeps	male	2018-05-27	Utah	Box Elder	41.9498	-113.463
UMNH.Mamm.43062	Sciurus niger	male	2018-06-03	Utah	Salt Lake	40.7543	-111.871
UMNH.Mamm.43066	Urocitellus elegans	male	2018-07-01	Colorado	Bent	38.1144	-102.903
UMNH.Mamm.43067	Sorex palustris	male	2018-07-11	Utah	Box Elder	41.9573	-113.453
UMNH.Mamm.43068	Tamias amoenus	female	2018-07-12	Utah	Box Elder	41.9573	-113.453
UMNH.Mamm.43070	Microtus montanus	male	2018-07-13	Utah	Box Elder	41.9573	-113.453
UMNH.Mamm.43077	Tamias amoenus	female	2018-07-14	Utah	Box Elder	41.9549	-113.453
UMNH.Mamm.43094	Callospermophilus lateralis	female	2018-07-15	Utah	Box Elder	41.9575	-113.454
UMNH.Mamm.43120	Zapus princeps	female	2018-07-13	Utah	Box Elder	41.9549	-113.453
UMNH.Mamm.43123	Peromyscus maniculatus	female	2018-07-14	Utah	Box Elder	41.9573	-113.453
UMNH.Mamm.43124	Peromyscus maniculatus	female	2018-07-15	Utah	Box Elder	41.9573	-113.453
UMNH.Mamm.43128	Tamias amoenus	female	2018-07-16	Utah	Box Elder	41.9568	-113.452
UMNH.Mamm.43130	Microtus montanus	female	2018-07-17	Utah	Box Elder	41.9568	-113.452
UMNH.Mamm.43131	Peromyscus truei	female	2018-07-18	Utah	Box Elder	41.9575	-113.454
UMNH.Mamm.43132	Peromyscus truei	male	2018-07-19	Utah	Box Elder	41.9575	-113.454
UMNH.Mamm.43134	Tamias amoenus	female	2018-07-20	Utah	Box Elder	41.9568	-113.452
UMNH.Mamm.43137	Microtus montanus	female	2018-07-21	Utah	Box Elder	41.9573	-113.453
UMNH.Mamm.43238	Microtus montanus	female	2018-07-17	Utah	Box Elder	41.9489	-113.463
UMNH.Mamm.43290	Tamiasciurus hudsonicus	female	2018-06-30	Utah	Salt Lake	40.577	-111.814
UMNH.Mamm.43291	Tamiasciurus hudsonicus	male	2018-09-24	Utah	Salt Lake	40.575	-111.8
UMNH.Mamm.43293	Thomomys bottae	female	Sep, 2018	Utah	Salt Lake	40.7042	-111.799
UMNH.Mamm.43323	Sciurus niger	female	2018-12-07	Utah	Salt Lake	40.7709	-111.872
UMNH.Mamm.43324	Sciurus niger	male	2018-12-23	Utah	Salt Lake	40.7559	-111.832
UMNH.Mamm.43274	Zapus princeps	male	2018-07-18	Utah	Box Elder	41.9496	-113.462
UMNH.Mamm.43275	Zapus princeps	male	2018-07-18	Utah	Box Elder	41.9496	-113.462

### Sheet: Table2-Small mammal Information
Small mammal taxa	Common Name	Know Primary/secondary Diet	Known Primary Habbitat	Mean home range (m2)	Female N =	Male N =	N total =
Callospermophilus lateralis	Golden-mantled ground squirrel	omnivorous	montane woodland, forests, alpine tundra	unknonw	2	1	3
Chaetodipus intermedius	Rock Pocket Mouse	granivorous	hot desert shrublands	unknown	0	1	1
Dipodomys merriami	Merriam's Kangaroo Rat	granivorous	unknown	unknown	2	2	4
Dipodomys microps	Chisel-Toothed Kangaroo Rat	granivorous/herbivorous	cold & hot desert shrublands	4,500 to 5,200	4	1	5
Dipodomys ordii	Ord's Kangaroo Rat	herbivorous/granivorous	cold desert shrublands	males = 6,200 females = 4,300	5	6	11
Glaucomys sabrinus	Northern Flying Squirrel	granivorous/omnivorous	coniferous and broadleaf montane forests	8,000 -12,000	1	0	1
Lemmiscus curatus	Sagebrush Vole	herbivorous	cold desert, shrub & grasslands	unknown	2	0	2
Microtus longicaudus	Long-Tailed Vole	herbivorous	broad range, grasslands, sagebrush	unknown	1	3	4
Microtus montanus	Montane Vole	herbivorous	broad range, wet areas, montane meadows	unknown	4	3	7
Myodes gapperi	Southern red-backed vole	omnivorous	montane forests	1,000 - 50,000	1	2	3
Neotoma lepida	Desert Woodrat	herbivorous	broad range, cold & hot deserts	unknown	1	0	1
Otospermophilus variegatus	Rock Squirrel	omnivorous	cold desert, woodland	1,500 - 4,000	1	2	3
Peromyscus crinitus	Canyon Mouse	omnivorous	hot desert to montane, rocky habitat	males: 3,500 females: 3,800	1	0	1
Peromyscus truei	Pinyon mouse	granivorous	pinyon-juniper woodland	average 3,500	13	21	34
Reithrodontomys megalotis	Western Harvest Mouse	granivorous/omnivorous	broad range, desert to montane, grassy habitats	unknown	4	1	5
Sciurus niger	Fox Squirrel	omnivorous	urban forest	unknonw	3	3	6
Sorex palustris	Northern water shrew	insectivorous/omnivorous	montane stream-side riparian (semi-aquatic)	unkown	0	2	2
Sorex vagrans	Vagrent Shrew	insectivorous/omnivorous	broad range	males = 4,343 females = 2,233	1	0	1
Sylvilagus nuttallii	Mountain cottontail	herbivorous	broad range	unkown	1	0	1
Tamias amoenus	Yellow Pine Chipmunk	omnivorous	montane shrublands	8,100 - 9,700	6	5	11
Tamias dorsalis	Cliff Chipmunk	omnivorous	rock outcrops in pinyon-juniper and oak woodland	unknown	0	1	1
Tamias minimus	Least Chipmunk	omnivorous	broad range, cold desert to subalpine, sagebrush, woodland, forest	3,000 - 21,000	0	1	1
Tamiasciurus hudsonicus	American Red Squirrel	omnivorous	montane forests	unknonw	1	1	2
Thomomys bottae	Botta's Pocket Gopher	herbivorous (tubers, bulbs, forbs and grasses)	broad range (fossorial)	(very small home range)	3	1	4
Urocitellus elegans	Wyoming Ground Squirrel	omnivorous	grasslands	unknown	0	1	1
Zapus princeps	Western Jumping Mouse	granivorous/omnivorous	montane wet habitats	males: 1,743 - 3,045 females:1,041 - 2,351	5	7	12

### Sheet: Table3-EOO, AOO comparison
Rhizopogon Species	GBIF occurences	GBIF EOO km2	GBIF AOO km2	MycoPortal Records	MycoPortal EOO km2	MycoPortal AOO km2	Scat Collection points	Scat EOO km2	Scat AOO km2	Combined EOO km2	Combined AOO km2	Change in EOO km2	Change in AOO km2	IUCN EOO classification	IUCN AOO classification
Rhizopogon albidus	1	0	2	9	171637	12	2	0	8	309541	20	137904	8	Least concern(LC)	Endangered(EN)
Rhizopogon evadens	241	7.1682e+06	224	304	3.39247e+06	392	3	41868	12	8.31568e+06	436	1.14748e+06	44	Least concern(LC)	Endangered(EN)
Rhizopogon guzmanii	4	0	4	0	0	0	1	0	0	0.334	8	0.334	8	Critically Endangered(CR)	Critically Endangered(CR)
Rhizopogon occidentalis	143	2.00833e+07	356	237	1.27286e+08	528	3	25670.7	12	1.24703e+08	656	-2.58294e+06	128	Least concern(LC)	Vulnerable(VU)
Rhizopogon ochraceisporus	13	116268	36	30	1.32957e+07	96	6	92153.1	16	1.32957e+07	112	0	16	Least concern(LC)	Endangered(EN)
Rhizopogon odoratus	1	9	4	1	0	4	9	60387	24	103928	28	43540.9	4	Least concern(LC)	Endangered(EN)
Rhizopogon pinyonensis	2	0	4	4	12731.8	12	14	192892	36	455182	52	262290	16	Least concern(LC)	Endangered(EN)
Rhizopogon pseudoroseolus	76	9.79706e+07	152	19	3.53255e+07	44	4	9490.92	12	1.00175e+08	168	2.20434e+06	16	Least concern(LC)	Endangered(EN)
Rhizopogon roseolus	900	1.61704e+08	2480	661	238,174,172.425	1604	9	139838	32	2.36678e+08	3536	7.49743e+07	1056	Least concern(LC)	Not Threatened(NT)
Rhizopogon rudus	1	0	4	2	0	8	26	214266	52	657744	60	657744	52	Least concern(LC)	Endangered(EN)
Rhizopogon subbadius	1	0	4	2	0	8	6	40800	20	199069	28	158269	8	Least concern(LC)	Endangered(EN)
